# Bromodomain and Extraterminal Inhibition Blocks Inflammation-Induced Cardiac Dysfunction and SARS-CoV-2 Infection (Pre-Clinical)

**DOI:** 10.1101/2020.08.23.258574

**Authors:** Richard J Mills, Sean J Humphrey, Patrick RJ Fortuna, Mary Lor, Simon R Foster, Gregory A Quaife-Ryan, Rebecca L. Johnston, Troy Dumenil, Cameron Bishop, Rajeev Ruraraju, Daniel J Rawle, Thuy Le, Wei Zhao, Leo Lee, Charley Mackenzie-Kludas, Neda R Mehdiabadi, Christopher Halliday, Dean Gilham, Li Fu, Stephen J. Nicholls, Jan Johansson, Michael Sweeney, Norman C.W. Wong, Ewelina Kulikowski, Kamil A. Sokolowski, Brian W. C. Tse, Lynn Devilée, Holly K Voges, Liam T Reynolds, Sophie Krumeich, Ellen Mathieson, Dad Abu-Bonsrah, Kathy Karavendzas, Brendan Griffen, Drew Titmarsh, David A Elliott, James McMahon, Andreas Suhrbier, Kanta Subbarao, Enzo R Porrello, Mark J Smyth, Christian R Engwerda, Kelli PA MacDonald, Tobias Bald, David E James, James E Hudson

## Abstract

Cardiac injury and dysfunction occur in COVID-19 patients and increase the risk of mortality. Causes are ill defined, but could be direct cardiac infection and/or inflammation-induced dysfunction. To identify mechanisms and cardio-protective drugs, we use a state-of-the-art pipeline combining human cardiac organoids with phosphoproteomics and single nuclei RNA sequencing. We identify an inflammatory ‘cytokine-storm’, a cocktail of interferon gamma, interleukin 1β and poly(I:C), induced diastolic dysfunction. Bromodomain-containing protein 4 is activated along with a viral response that is consistent in both human cardiac organoids and hearts of SARS-CoV-2 infected K18-hACE2 mice. Bromodomain and extraterminal family inhibitors (BETi) recover dysfunction in hCO and completely prevent cardiac dysfunction and death in a mouse cytokine-storm model. Additionally, BETi decreases transcription of genes in the viral response, decreases ACE2 expression and reduces SARS-CoV-2 infection of cardiomyocytes. Together, BETi, including the FDA breakthrough designated drug apabetalone, are promising candidates to prevent COVID-19 mediated cardiac damage.
