## Supplementary Spreadsheet 1 for "Bromodomain and Extraterminal Inhibition Blocks Inflammation-Induced Cardiac Dysfunction and SARS-CoV-2 Infection (Pre-Clinical)"

### Sheet: Correlation
Age	Sex (at birth)	Ethnicity	Day since diagnosis	Fever	Myalgia	Cough	Sore throat	Dyspnoea	Fatigue	Total WCC (10^9/L)	Lymphocyte count (10^9/L)	Neutrophils (10^9/L)	Haemoglobin (g/L)	Platelets (10^9/L)	Bilirubin (umol/L)	ALT (U/L)	Albumin (g/L)	Creatinine (umol/L)	eGFR (mL/min/1.73m^2)	Urea (mmol/L)	Cardiac Troponin I (pg/ml)	BNP (pg/ml)	IFNγ (pg/ml)	WHO 7-point ordinal scale: Patient status at time of visitClinical Review
52	Male	Caucasian	5	Yes	Yes	No	No	No	Yes	7.51	1.18	5.79	173	158	25	66	31	98	76	6.9	19.5	310.158	29	Not hospitalised, but unable to resume normal activities
31	Male	Black	5	Yes	Yes	Yes	No	No	Yes	6.59	1.75	4.19	156	224	12	123	48	102	84	5.1	177	435.737	3.78261	Not hospitalised with resumption of normal activities
28	Female	Black	5	Yes	No	Yes	Yes	No	Yes	3.56	1.23	2.01	136	2.14	15	35	44	59	90	2.6	2487	430.737	4.43478	Not hospitalised, but unable to resume normal activities
24	Male	Asian	5	Yes	Yes	Yes	Yes	No	Yes	4.75	1.38	2.89	175	196	12	113	43	74	90	5.2	127	198.895	ND	Not hospitalised, but unable to resume normal activities
62	Male	Other	5	Yes	Yes	No	No	No	Yes	2.89	1.1	1.09	139	159	30	15	39	82	88	5.6	1254.5	256.789	ND	Not hospitalised with resumption of normal activities
25	Female	Caucasian	5	Yes	Yes	Yes	No	Yes	Yes	9.46	2.31	6.45	135	275	4	15	43	58	>90	5.5	449.5	274.684	ND	Not hospitalised, but unable to resume normal activities
21	Female	Caucasian	5	Yes	Yes	Yes	No	No	Yes	4.54	1.88	2.19	139	297	5	31	39	58	>90	3	402	322.316	4.21739	Not hospitalised, but unable to resume normal activities
48	Male	Caucasian	5	Yes	No	No	Yes	No	Yes	5.9	1.8	3.44	136	267	8	42	45	95	82	5.2	102	264.158	ND	Not hospitalised, but unable to resume normal activities
30	Female	Caucasian	5	No	Yes	No	Yes	Yes	Yes	5.78	2.32	2.92	153	304	10	22	46	60	>90	4.4	52	210.737	ND	Not hospitalised, but unable to resume normal activities
50	Female	Caucasian	5	No	No	Yes	Yes	No	No	5.51	1.36	3.48	141	218	9	83	39	58	>90	4.7	1567	420.474	7.04348	Not hospitalised with resumption of normal activities
25	Female	Caucasian	5	No	No	Yes	Yes	No	No	5.26	0.91	3.71	134	217	8	11	42	56	>90	3.2	24.5	208.895	ND	Not hospitalised, but unable to resume normal activities
25	Male	Asian	5	Yes	Yes	No	Yes	Yes	Yes	5.25	0.98	3.62	164	158	14	40	42	74	90	3.7	7	158.895	ND	Not hospitalised, but unable to resume normal activities
62	Female	Caucasian	5	Yes	Yes	Yes	Yes	No	No	3.02	1.23	1.43	134	466	14	18	41	58	90	4.8	4.5	189.684	ND	Not hospitalised, but unable to resume normal activities
43	Male	Caucasian	5	Yes	No	Yes	Yes	No	Yes	4.32	1.99	1.79	166	171	5	22	38	70	90	4.5	11772	1115.21	ND	Not hospitalised, but unable to resume normal activities
33	Male	Caucasian	5	Yes	Yes	No	No	No	Yes	4.96	2.57	1.88	147	222	6	27	42	69	90	5.9	112	195.474	ND	Not hospitalised, but unable to resume normal activities
56	Female	Caucasian	5	Yes	No	Yes	Yes	No	Yes	5.6	2.15	2.7	143	185	5	17	37	58	90	5.3	27	239.684	ND	Not hospitalised, but unable to resume normal activities
47	Male	Other	5	Yes	Yes	Yes	Yes	Yes	Yes	7.19	1.89	4.54	158	114	9	64	42	109	69	4.6	12	231.789	5.73913	Not hospitalised, but unable to resume normal activities
29	Female	Caucasian	5	Yes	Yes	Yes	Yes	Yes	Yes	6.55	1.22	4.06	148	177	6	11	37	58	>90	3.2	37	386.526	ND	Not hospitalised, but unable to resume normal activities
22	Male	Caucasian	5	No	Yes	No	Yes	No	Yes	3.21	1.19	1.06	146	156	5	49	48	98	>90	4.8	17359.5	1921.53	ND	Not hospitalised with resumption of normal activities
32	Male	Caucasian	36	No	Yes	Yes	Yes	Yes	No												826	342.045	ND	Not hospitalised with resumption of normal activities
56	Male	Caucasian	47	Yes	No	Yes	No	Yes	Yes	12.03	2.36	8.05	83	221	5	129	31	72	>90	9.2	113.5	2.95455	2.3	Hospitalised, requiring supplemental oxygen
39	Male	Asian	4	Yes	No	No	Yes	Yes	No	6.51	0.88	4.95	133	208	39	115	20	62	>90	7.7	136	7.5	ND	Hospitalised, requiring ECMO, invasive mechanical ventilation, or both
33	Male	Asian	16	Yes	No	Yes	Yes	Yes	No	5.12	1.37	3.29	150	135	10	50	37	98	87	4.5	10128.5	2434.32	9.55	Hospitalised, requiring supplemental oxygen
51	Male	Not stated	1	No	No	No	No	Yes	No	19.54	0.65	17.91	143	199	18	70	28	136	52	6.8	198.5	32.5	1.55	Hospitalised, requiring ECMO, invasive mechanical ventilation, or both
66	Female	Caucasian	7	No	Yes	Yes	No	Yes	Yes	2.47	0.53	1.79	127	96	6	17	32	61	>90	5.4	1156	335.227	32.55	Hospitalised, not requiring supplemental oxygen
51	Male		12	No	Yes	No	No	Yes	Yes	3.39	0.35	2.41	142	223	12	23	39	81	>90	5.3	4388.5	1315.68	ND	Hospitalised, requiring nasal high-flow oxygen therapy, non-invasive mechanical ventilation, or both
49	Female	Asian	3	Yes	Unknown	Yes	Yes	Yes	Unknown	5.03	0.7	3.87	108	304	<5	41	24	81	74	10.5	151	24.7727	ND	Hospitalised, requiring ECMO, invasive mechanical ventilation, or both
