## Supplementary Spreadsheet 2 for "Bromodomain and Extraterminal Inhibition Blocks Inflammation-Induced Cardiac Dysfunction and SARS-CoV-2 Infection (Pre-Clinical)"

### Sheet: Serum samples
Sample	Enrollment Age	Sex (at birth)	Ethnicity	Day since diagnosis	Fever	Myalgia	Cough	Sore throat	Dyspnoea	Fatigue	Total WCC (10^9/L)	Lymphocyte count (10^9/L)	Neutrophils (10^9/L)	Haemoglobin (g/L)	Platelets (10^9/L)	Bilirubin (umol/L)	ALT (U/L)	Albumin (g/L)	Creatinine (umol/L)	eGFR (mL/min/1.73m^2)	Urea (mmol/L)	First Visit Cardiac Troponin I (pg/ml)	Cardiac Troponin I (pg/ml)	BNP (pg/ml)	IFNγ (pg/ml)	WHO 7-point ordinal scale: Patient status at time of visitClinical Review	SCALE
1	56	Male	Caucasian	47	Yes	No	Yes	No	Yes	Yes	12.03	2.36	8.05	83	221	5	129	31	72	>90	9.2	8000	113.5	2.95455	2.3	Hospitalised, requiring supplemental oxygen	4
2	39	Male	Asian	4	Yes	No	No	Yes	Yes	No	6.51	0.88	4.95	133	208	39	115	20	62	>90	7.7	8000	136	7.5	ND	Hospitalised, requiring ECMO, invasive mechanical ventilation, or both	7
6	33	Male	Asian	16	Yes	No	Yes	Yes	Yes	No	5.12	1.37	3.29	150	135	10	50	37	98	87	4.5	NA	10128.5	2434.32	9.55	Hospitalised, requiring supplemental oxygen	4
3	51	Male	Not stated	1	No	No	No	No	Yes	No	19.54	0.65	17.91	143	199	18	70	28	136	52	6.8	NA	198.5	32.5	1.55	Hospitalised, requiring ECMO, invasive mechanical ventilation, or both	7
4	66	Female	Caucasian	7	No	Yes	Yes	No	Yes	Yes	2.47	0.53	1.79	127	96	6	17	32	61	>90	5.4	35000	1156	335.227	32.55	Hospitalised, not requiring supplemental oxygen	3
5	51	Male		12	No	Yes	No	No	Yes	Yes	3.39	0.35	2.41	142	223	12	23	39	81	>90	5.3	NA	4388.5	1315.68	ND	Hospitalised, requiring nasal high-flow oxygen therapy, non-invasive mechanical ventilation, or both	5
